# Genomic differentiation among European perch in the western Baltic Sea reflects colonisation history and local adaptation

**DOI:** 10.1101/2022.11.23.516742

**Authors:** Mikkel Skovrind, George Pacheco, Emil Aputsiaq Flindt Christensen, Shyam Gopalakrishnan, Katharina Fietz, Tore Hejl Holm-Hansen, Filipe Garrett Vieira, Marcus Anders Krag, Henrik Carl, M Thomas P Gilbert, Morten Tange Olsen, Peter Rask Møller

## Abstract

Environmental variation across the distribution of wild species can lead to local adaptations. The Baltic Sea was formed when the Fenno-Scandian ice sheet retreated around 12 thousand years ago, creating a new brackish water habitat colonised by both marine and freshwater fish species. The European perch (*Perca fluviatilis*) is a predatory freshwater fish with a large geographical distribution across Eurasia, where it inhabits a wide range of environmental niches. In the Baltic Sea region it has even developed a specialised brackish water phenotype that can tolerate environmental salinity levels, which are lethal to the ancestral freshwater phenotype. However, very little is known about the colonisation history and underlying genomic mechanisms facilitating the colonisation and adaptation of perch to the Baltic Sea. Here, we use Genotyping-By-Sequencing data from six freshwater and six brackish water localities to disclose the evolutionary relationship between the freshwater and brackish water phenotype. Our results show that the brackish water perch phenotype occurs in multiple distinct genetic clusters. We find that gene flow between brackish water phenotypes with full access to the sea likely led to lower levels of differentiation and higher diversity than in freshwater phenotypes. Selection analyses suggest that genomic adaptation played a role in the colonisation of the Baltic Sea and that the top three regions under selection harbour salinity tolerance genes. We also find a link between the historic salinity of the Baltic Sea and the demographic history of the brackish water phenotypes and go on to discuss the implications of our findings for management of brackish water perch in the western Baltic sea.

**Highlights:**

- GBS data from 12 perch populations, six with brackish and six with freshwater origin
- Colonisation history and differentiated gene flow shaped the current population structure
- The brackish water ecotype was found in all three major genetic clades
- Top three regions under selection harboured salinity tolerance genes
- Salinity influenced Ne during the formation of the Baltic Sea

**Graphical abstract:** 
