## Supplementary material for "Genomic differentiation among European perch in the western Baltic Sea reflects colonisation history and local adaptation": Table S4

### Sheet: Sheet1
Table S4. Regions under selection in brackish water European perch. Top three positive selection associated genomic regions identified with population branch statistics. Gene ID in bold indicates genes possibly involved insalinity tolerance.
Protein accesion	Gene ID	Gene name
KAF1376903	PLG	Plasminogen
KAF1376904	SLC22A2	Solute Carrier Family 22 Member 2
KAF1376905	SLC22A2	Solute Carrier Family 22 Member 2
KAF1376906	M6PR	cation-independent Mannose-6-Phosphate Receptor
KAF1376907	M6PR	cation-independent Mannose-6-Phosphate Receptor
KAF1376908	nas-14	zinc metalloproteinase nas-14
KAF1376909	Na	uncharacterized protein si:ch211-140l13.3
KAF1376910	TTLL2	probable tubulin polyglutamylase
KAF1376911	GPR31	12-(S)-hydroxy-5,8,10,14-eicosatetraenoic acid receptor
KAF1376912	MTHFR	mitochondrial peptide methionine sulfoxide reductase
KAF1376913	IFT172	intraflagellar transport protein 172
KAF1376914	DNAJC5	dnaJ (Hsp40) homolog, subfamily C, member 5 gamma a
KAF1386003	Na	hypothetical protein PFLUV_G00113630
KAF1386004	ECT2	Epithelial Cell Transforming 2
KAF1386005	Na	hypothetical protein PFLUV_G00113660
KAF1386006	NLGN1	neuroligin-1
KAF1386007	NLGN1	neuroligin-1
KAF1386008	NAALADL2	inactive N-acetylated-alpha-linked acidic dipeptidase-like protein 2
KAF1389531	SUDS3	sin3 histone deacetylase corepressor complex component SDS3 isoform X2
KAF1389532	SRRM4	serine/arginine repetitive matrix protein 4
KAF1389533	HSPB8	heat shock protein beta-8
KAF1389534	Hsp67Ba	heat shock protein 67B1
KAF1389535	CCDC60	coiled-coil domain-containing protein 60
KAF1389536	CCDC60	coiled-coil domain-containing protein 60
KAF1389537	XBP1	X-box-binding protein 1
